# Characterisation of virulence of *Puccinia coronata* f. sp. *avenae* in Australia in the 2023 growing season

**DOI:** 10.1101/2024.09.25.614061

**Authors:** Duong T. Nguyen, Eva C. Henningsen, David Lewis, Rohit Mago, Jana Sperschneider, Eric Stone, Peter N. Dodds, Melania Figueroa

## Abstract

Crown rust caused by the basidiomycete fungus *Puccinia coronata* f. sp. *avenae* (*Pca*) results in significant crop losses worldwide. Genetic solutions to protect against this disease require disease resistance gene discovery and introduction of resistance genes into elite germplasm by breeders. To inform disease resistance breeding activities, it is paramount to monitor changes of virulence in the *Pca* population and link those to genotypes of the pathogen. In 2023, a collection of 37 *Pca* isolates from diverse regions in Australia were gathered and their infection types across a commonly used set of oat differential lines determined to assign virulence pathotypes. We compared those virulence phenotypes to data collected in previous collections. While some of the virulence phenotypes had been reported in 2022, our analysis detected new virulence or an increase in frequency for virulence on some resistance genes. Notably, some of the frequency increases in virulence were recorded in Western Australia (WA), a region of interest due to its role in oat production for milling.
