## Supplementary Table 1 for "Characterisation of virulence of *Puccinia coronata* f. sp. *avenae* in Australia in the 2023 growing season"

### Sheet: Sheet1
Table S1. Table of differential lines and cultivars used in this study for pathotyping Puccinia coronata f. sp. avenae.
Oat	Oat line	Source	Source ID	Origin	Type
Pc14	Pc14 D504	USDA-ARS	NA	North America	US differential set
Pc35	Pc35	USDA-ARS	NA	North America	US differential set
Pc36	Pc36 D515	USDA-ARS	NA	North America	US differential set
Pc38	Pc38	USDA-ARS	NA	North America	US differential set
Pc39	Pc39	USDA-ARS	NA	North America	US differential set
Pc40	Pc40	USDA-ARS	NA	North America	US differential set
Pc45	Pc45	USDA-ARS	NA	North America	US differential set
Pc46	Pc46	USDA-ARS	NA	North America	US differential set
Pc48	Pc48	USDA-ARS	NA	North America	US differential set
Pc50	Pc50	USDA-ARS	NA	North America	US differential set
Pc51	Pc51 X434	USDA-ARS	NA	North America	US differential set
Pc52	Pc52 X421	USDA-ARS	NA	North America	US differential set
Pc53	Pc53 H441	USDA-ARS	NA	North America	US differential set
Pc54	Pc54	USDA-ARS	NA	North America	US differential set
Pc55	Pc55	USDA-ARS	NA	North America	US differential set
Pc56	Pc56	USDA-ARS	NA	North America	US differential set
Pc57	Pc57 D640	USDA-ARS	NA	North America	US differential set
Pc58	Pc58 TAM-O-301	USDA-ARS	NA	North America	US differential set
Pc59	Pc59 TAM-O-312	USDA-ARS	NA	North America	US differential set
Pc60	Pc60 COKER227	USDA-ARS	NA	North America	US differential set
Pc61	Pc61 COKER234	USDA-ARS	NA	North America	US differential set
Pc62	Pc62	USDA-ARS	NA	North America	US differential set
Pc63	Pc63	USDA-ARS	NA	North America	US differential set
Pc64	Pc64	USDA-ARS	NA	North America	US differential set
Pc67	Pc67	USDA-ARS	NA	North America	US differential set
Pc68	Pc68	USDA-ARS	NA	North America	US differential set
Pc70	Pc70 H547	USDA-ARS	NA	North America	US differential set
Pc71	Pc71 Y345	USDA-ARS	NA	North America	US differential set
Pc91	Pc91 ND894904	USDA-ARS	NA	North America	US differential set
Pc94	Pc94	USDA-ARS	NA	North America	US differential set
Pc96	Pc96	USDA-ARS	NA	North America	US differential set
MARVELOUS	MARVELOUS	USDA-ARS	NA	North America	US differential set
H548	H548	USDA-ARS	NA	North America	US differential set
IA	IA B605Xsel.	USDA-ARS	NA	North America	US differential set
WIX4361-9	WI X4361-9	USDA-ARS	NA	North America	US differential set
TAM-O-405	TAM-O-405	USDA-ARS	NA	North America	US differential set
Belle	Belle	USDA-ARS	NA	North America	US differential set
HiFi	HiFi	USDA-ARS	NA	North America	US differential set
Leggett	Leggett	USDA-ARS	NA	North America	US differential set
Saia	Saia	Australian Grain Genebank	AGG700961OATS1	Australia	Cultivars included in the Australian differential set
Cleanleaf	Cleanleaf	Breeder provided	NA	Australia	Cultivars included in the Australian differential set
Barcoo	Barcoo	CSIRO - Avena stock	NA	Australia	Cultivars included in the Australian differential set
Gwydir	Gwydir	CSIRO - Avena stock	NA	Australia	Cultivars included in the Australian differential set
Warrego	Warrego	CSIRO - Avena stock	NA	Australia	Cultivars included in the Australian differential set
Culgoa	Culgoa	Australian Grain Genebank	AGG701391OATS1	Australia	Cultivars included in the Australian differential set
X716	X716	Australian Grain Genebank	AGG790014OATS1	Australia	Cultivars included in the Australian differential set
X534	X534	Australian Grain Genebank	AGG701639OATS1	Australia	Cultivars included in the Australian differential set
Bettong	Bettong	Australian Grain Genebank	AGG701677OATS2	Australia	Cultivars included in the Australian differential set
Genie	Genie	CSIRO - Avena stock	NA	Australia	Cultivars included in the Australian differential set
